# Refining type and timing of measured crop variables for the calibration of a new winter wheat cultivar in the STICS crop model

**DOI:** 10.1101/2025.02.10.637374

**Authors:** Meije Gawinowski, Maël Aubry, Samuel Buis, Cécile Garcia, Jean-Charles Deswarte, Marie-Odile Bancal, Marie Launay

## Abstract

Crop models need to be regularly upgraded with parametrization for new cultivars but this requires calibration, which is a major challenge. With winter wheat cultivar Rubisko as a case study, we propose to apply a calibration protocol to estimate the parameters of this new cultivar with multi-trials experimental data. We tested the calibration protocol in different conditions including or not LAI and/or biomass experimental data and we found that the resulting LAI and biomass dynamics strongly diverge. Several key findings emerge from this study: (1) RUE parameters should be excluded from the calibration process, as their critical role in biomass dynamics causes the optimization algorithm to treat them as adjustment parameters, resulting in unrealistic values for multiple parameters; (2) either LAI or biomass variables alone are sufficient for calibration, enabling experimental efforts to focus on one variable rather than both; and (3) the use of a synthetic dataset has facilitated the identification of the optimal type and timing of data collection needed to parameterize a new variety in the model. Moreover, the proposed methodology offers extrapolatable solutions applicable to other contexts (e.g., different models or datasets) and provides guidance on acquiring the most effective dataset for optimal calibration. The unbalanced structure of our dataset also highlighted the need to mobilize other calibration criteria (weighted RMSE) and alternative solutions to bridge the gap between quantitative metrics and empirical visual assessments.
