## Supplemental Table 2 for "Refining type and timing of measured crop variables for the calibration of a new winter wheat cultivar in the STICS crop model"

### Sheet: Variétaux_ML
Process	Parameter	Default value	Definition	Argument
Phenology	stlevamf	700°Cd	Cumulative thermal time between emergence and BBCH30	Calibrated
	stamflax	375°Cd	Cumulative thermal time between BBCH30 and BBCH50	Calibrated
	stlevdrp	837°Cd	Cumulative thermal time between BBCH50 and BBCH65	Calibrated
	stflodrp	0°Cd	Cumulative thermal time between flowering and start of grain filling	Fixed at default value; for wheat, flowering and the start of grain filling are assumed to occur at the same time, so the DRP stage estimate is sufficient.
	stdrpdes	700°Cd	Cumulative thermal time between start of grain filling and onset of water dynamics in harvested organs	Fixed at default value; no data on grain moisture changes in the dataset
	jvc	57 days	Number of vernalizing days	Calibrated
	sensiphot	0	Index of photosensitivity (1=insensitive, 0=highly sensitive)	Fixed at default value; requires additionnal data at various latitudes
	phobase	6.3 hours	Basal photoperiod	Fixed at default value; requires additionnal data at various latitudes
	phosat	20 hours	Saturating photoperiod	Fixed at default value; requires additionnal data at various latitudes
Leaves	adens	-0.6	Inter plant competition parameter	Fixed at default value; requires additional data at different sowing densities
	bdens	7 plants/m2	Minimal plant density above which interplant competition starts	Fixed at default value; requires additional data at different sowing densities
	durvieF	200	Maximum leaf lifespand	Calibrated
	dlaimaxbrut	0.00047 m2/plant/°Cd	Maximum rate of gross daily increase of LAI	Calibrated
	innsen	0.17	Parameter of the N stress function active on senescence	Fixed at default value; not enough variability in nitrogen stress in the dataset, which was not designed to study this
	rapsenturg	0.50	Threshold soil water content active to simulate water senescence stress as a proportion of the turgor stress	Fixed at default value; not enough variability in nitrogen stress in the dataset, which was not designed to study this
Radiation interception	extin	0.5	Extinction coefficient of photosynthetic active radiation in the canopy	Fixed at default value (same as other previously calibrated varieties)
Shoot biomass growth	temin	0°C	Minimal temperature for development	Fixed at default value; requires measurements under controlled conditions with temperature gradients
	teopt	12°C	Maximal temperature for development	Fixed at default value; requires measurements under controlled conditions with temperature gradients
Biomass partition	slamax	350 cm2/g	Maximum SLA of green leaves	Fixed at default value; growing conditions were not sufficiently contrasted, particularly in terms of shading, to have produced very high specific surface areas
	tigefeuil	0.5	Ratio stem (structural part)/leaf	Fixed at default value; has little effect, as it has no direct impact on biomass production, leaf area or yield development
Yield formation	pgrainmaxi	0.03970 g	Maximum grain weight (at 0% water content)	Fixed at default value; does not directly affect yield, but limits the weight of grains for very high yields or in situations where the number of grains is very low
	vitirazo	0.01450 g N/g/day	Rate of increase of the N harvest index vs time	Fixed at default value; no data on grain Nitrogen changes in the dataset
	deshydbase	0.008 g/g/day	Rate of change of water content in fruits vs thermal time)	Fixed at 0.01 from espertise; no data on grain moisture changes in the dataset
	nbjgrain	30 days	Number of days used to compute the number of viable grains	Fixed at 15 from expertise
	nbgrmax	30843 grains/m2	Maximum number of fruits per surface area	Fixed at max value + 10% from the experiment
	stdrpmat	700°Cd	Cumulative thermal time between BBCH65 and BBCH90	Calibrated
	vitircarb	0.0107 g/g/day	Rate of increase of C harvest index vs time	Calibrated
Roots	croirac	0.12 cm/°Cd	Elongation rate of the root apex	Fixed at default value (same as other previously calibrated varieties); requires additional root data
Frost	tgellev10	-4	Temperature resulting in 10% frost damage on plantlet	Fixed at default value; no freezing conditions in the dataset
	tgeljuv10	-10	Temperature resulting in 10% frost damage on LAI (juvenile stage)	Fixed at default value; no freezing conditions in the dataset
	tgelveg10	-4.5	Temperature resulting in 10% frost damage on LAI (adult phase)	Fixed at default value; no freezing conditions in the dataset
Water stress	psisto	15 bars	Potential of stomatal closing (absolute value)	Fixed at default value; not enough variability in water stress in the dataset, which was not designed to study this
	psiturg	4 bars	Potential of the beginning of decrease of the cellular extension (absolute value)	Fixed at default value; not enough variability in water stress in the dataset, which was not designed to study this
	swfacmin	0.1	Minimum value for drought stress index	Fixed at default value; has little effect except in very (rare) cases of extreme drought
insensitive parameter
sensitive parameter with an easily accessible value
sensitive parameter controlling a process wich is not mesured in the dataset, or with no contrasted levels
sensitive parameter controling a process that is measured and highly variable in the dataset
very sensitive parameters that require specific (but missing) measurements and can be dangerously used as compensating parameters
